# A Conformation-specific Nanobody Targeting the NMN-activated State of SARM1

**DOI:** 10.1101/2022.03.25.485784

**Authors:** Yun Nan Hou, Yang Cai, Wan Hua Li, Wei Ming He, Zhi Ying Zhao, Wen Jie Zhu, Qiang Wang, Jun Liu, Hon Cheung Lee, Stjepanovic Goran, Hongmin Zhang, Yong Juan Zhao

## Abstract

Upon axonal injury, Sterile alpha (SAM) and Toll/interleukin-1 receptor (TIR) motif containing 1 (SARM1) is activated by nicotinamide mononucleotide (NMN) to deplete NAD and consequently promote the process of axon degeneration (AxD). Currently, only the inactive form of SARM1 in its auto-inhibitory conformation has been resolved. The flexibility of the enzymatically active form of SARM1 has so far precluded its structural determination. To solve the problem, we generated a stabilizing nanobody, Nb-C6, that specifically recognized only the NMN-activated form of SARM1. The conformation specificity was verified by immunoprecipitation and surface plasmon resonance. Fluorescently labeled Nb-C6 could immunostain only the activated SARM1 in cells stimulated with CZ-48, a permeant mimetic of NMN. Expression of Nb-C6 in live cells resulted in stabilization of the active form of the endogenous and exogenous SARM1, producing and elevating cellular levels of cyclic ADP-ribose, a calcium messenger. Cryo-EM of the NMN-activated SARM1 complexed by Nb-C6 showed an octameric structure resembling a “blooming lotus” with the ARM domains bending significantly inward and swinging out together with the TIR domains to form the “petals of the lotus”. Nb-C6 bound to the SAM domain of the activated SARM1 and stabilized its Armadillo repeat motif domain. Analyses using hydrogen-deuterium exchange mass spectrometry (HDX-MS), and cross-linking MS (XL-MS) indicate that the activated SARM1 is highly dynamic and flexible and the neighboring TIRs form dimers via the surface close to one BB loop. The Nanobody is thus a valuable tool for delineating the mechanism of activation of SARM1 in AxD and other cellular processes.
