## Supplementary Table 1 for "A Conformation-specific Nanobody Targeting the NMN-activated State of SARM1"

### Sheet: Sheet1
Crosslink Sequence	Max. XlinkX Score	Crosslinker	Sequence A	Modifications A	Position A	Sequence B	Modifications B	Position B	Protein Descriptions	Is Decoy	Q-value	# CSMs
ALPELQQALSALKQAGGAR | MVEKR	42.74	DSBU	ALPELQQALSAL[K]QAGGAR	1xDSBU [K13]	80	MVE[K]R	1xDSBU [K4]	248	SARM1_HUMAN	FALSE	0	1
ALPELQQALSALKQAGGAR | VFSDIGAIQSLKR	55.53	DSBU	ALPELQQALSAL[K]QAGGAR	1xDSBU [K13]	80	VFSDIGAIQSL[K]R	1xDSBU [K12]	375	SARM1_HUMAN	FALSE	0	1
ALPELQQALSALKQAGGAR | LVSYSTNGTKSALAK	52.26	DSBU	ALPELQQALSAL[K]QAGGAR	1xDSBU [K13]	80	LVSYSTNGT[K]SALAK	1xDSBU [K10]	386	SARM1_HUMAN	FALSE	0	1
IGLGVILNLAKEREPVELAR | MVEKR	112.01	DSBU	IGLGVILNLA[K]EREPVELAR	1xDSBU [K11]	173	MVE[K]R	1xDSBU [K4]	248	SARM1_HUMAN	FALSE	0	8
IGLGVILNLAKEREPVELAR | SALAKR	29.98	DSBU	IGLGVILNLA[K]EREPVELAR	1xDSBU [K11]	173	SALA[K]R	1xDSBU [K5]	391	SARM1_HUMAN	FALSE	0	1
IGLGVILNLAKEREPVELAR | LEAGKFEDKLIQSVMGAR	6.69	DSBU	IGLGVILNLA[K]EREPVELAR	1xDSBU [K11]	173	LEAG[K]FEDKLIQSVMGAR	1xDSBU [K5]	602	SARM1_HUMAN	FALSE	0	1
IGLGVILNLAKEREPVELAR | LEAGKFEDKLIQSVMGAR	128.27	DSBU	IGLGVILNLA[K]EREPVELAR	1xDSBU [K11]	173	LEAGKFED[K]LIQSVMGAR	1xDSBU [K9]	606	SARM1_HUMAN	FALSE	0	1
SVAGILEHMFKHSEETCQR | MVEKR	95.37	DSBU	SVAGILEHMF[K]HSEETCQR	1xCarbamidomethyl [C17]; 1xDSBU [K11]	193	MVE[K]R	1xDSBU [K4]	248	SARM1_HUMAN	FALSE	0	2
SVAGILEHMFKHSEETCQR | SLQGKTK	71.65	DSBU	SVAGILEHMF[K]HSEETCQR	1xCarbamidomethyl [C17]; 1xDSBU [K11]	193	SLQG[K]TK	1xDSBU [K5]	361	SARM1_HUMAN	FALSE	0	3
SVAGILEHMFKHSEETCQR | VFSDIGAIQSLKR	14.01	DSBU	SVAGILEHMF[K]HSEETCQR	1xCarbamidomethyl [C17]; 1xDSBU [K11]	193	VFSDIGAIQSL[K]R	1xDSBU [K12]	375	SARM1_HUMAN	FALSE	0	1
SVAGILEHMFKHSEETCQR | LVSYSTNGTKSALAK	117.4	DSBU	SVAGILEHMF[K]HSEETCQR	1xCarbamidomethyl [C17]; 1xDSBU [K11]	193	LVSYSTNGT[K]SALAK	1xDSBU [K10]	386	SARM1_HUMAN	FALSE	0	1
SVAGILEHMFKHSEETCQR | SALAKR	51.53	DSBU	SVAGILEHMF[K]HSEETCQR	1xCarbamidomethyl [C17]; 1xDSBU [K11]	193	SALA[K]R	1xDSBU [K5]	391	SARM1_HUMAN	FALSE	0	1
RMVEKR | SALAKR	87.26	DSBU	RMVE[K]R	1xDSBU [K5]	248	SALA[K]R	1xDSBU [K5]	391	SARM1_HUMAN	FALSE	0	3
AAEWLFPLAFSKEDELLR | ALPELQQALSALKQAGGAR	91.58	DSBU	AAEWLFPLAFS[K]EDELLR	1xDSBU [K12]	261	ALPELQQALSAL[K]QAGGAR	1xDSBU [K13]	80	SARM1_HUMAN	FALSE	0	1
RAAEWLFPLAFSKEDELLR | MVEKR	31.6	DSBU	RAAEWLFPLAFS[K]EDELLR	1xDSBU [K13]	261	MVE[K]R	1xDSBU [K4]	248	SARM1_HUMAN	FALSE	0	1
AAEWLFPLAFSKEDELLR | SLQGKTK	20.08	DSBU	AAEWLFPLAFS[K]EDELLR	1xDSBU [K12]	261	SLQG[K]TK	1xDSBU [K5]	361	SARM1_HUMAN	FALSE	0	1
AAEWLFPLAFSKEDELLR | SALAKR	39.51	DSBU	AAEWLFPLAFS[K]EDELLR	1xDSBU [K12]	261	SALA[K]R	1xDSBU [K5]	391	SARM1_HUMAN	FALSE	0	1
AAEWLFPLAFSKEDELLR | CMQDHDCKDWVHK	15.59	DSBU	AAEWLFPLAFS[K]EDELLR	1xDSBU [K12]	261	CMQDHDC[K]DWVHK	2xCarbamidomethyl [C1; C7]; 1xDSBU [K8]	636	SARM1_HUMAN	FALSE	0	1
LHACLAVAVLATNKEVER | MVEKR	12.35	DSBU	LHACLAVAVLATN[K]EVER	1xCarbamidomethyl [C4]; 1xDSBU [K14]	281	MVE[K]R	1xDSBU [K4]	248	SARM1_HUMAN	FALSE	0	1
LHACLAVAVLATNKEVER | LVSYSTNGTKSALAK	244.96	DSBU	LHACLAVAVLATN[K]EVER	1xCarbamidomethyl [C4]; 1xDSBU [K14]	281	LVSYSTNGT[K]SALAK	1xDSBU [K10]	386	SARM1_HUMAN	FALSE	0	1
SLQGKTK | MVEKR	95.61	DSBU	SLQG[K]TK	1xDSBU [K5]	361	MVE[K]R	1xDSBU [K4]	248	SARM1_HUMAN	FALSE	0	2
SLQGKTK | SALAKR	81.34	DSBU	SLQG[K]TK	1xDSBU [K5]	361	SALA[K]R	1xDSBU [K5]	391	SARM1_HUMAN	FALSE	0	2
TKVFSDIGAIQSLKR | MVEKR	41.96	DSBU	T[K]VFSDIGAIQSLKR	1xDSBU [K2]	363	MVE[K]R	1xDSBU [K4]	248	SARM1_HUMAN	FALSE	0	1
TKVFSDIGAIQSLKR | SALAKR	85.52	DSBU	T[K]VFSDIGAIQSLKR	1xDSBU [K2]	363	SALA[K]R	1xDSBU [K5]	391	SARM1_HUMAN	FALSE	0	3
VFSDIGAIQSLKR | MVEKR	64.28	DSBU	VFSDIGAIQSL[K]R	1xDSBU [K12]	375	MVE[K]R	1xDSBU [K4]	248	SARM1_HUMAN	FALSE	0	1
VFSDIGAIQSLKR | SLQGKTK	88.09	DSBU	VFSDIGAIQSL[K]R	1xDSBU [K12]	375	SLQG[K]TK	1xDSBU [K5]	361	SARM1_HUMAN	FALSE	0	2
VFSDIGAIQSLKR | SALAKR	73.78	DSBU	VFSDIGAIQSL[K]R	1xDSBU [K12]	375	SALA[K]R	1xDSBU [K5]	391	SARM1_HUMAN	FALSE	0	1
LVSYSTNGTKSALAK | MVEKR	69.48	DSBU	LVSYSTNGT[K]SALAK	1xDSBU [K10]	386	MVE[K]R	1xDSBU [K4]	248	SARM1_HUMAN	FALSE	0	1
LVSYSTNGTKSALAK | SLQGKTK	70.03	DSBU	LVSYSTNGT[K]SALAK	1xDSBU [K10]	386	SLQG[K]TK	1xDSBU [K5]	361	SARM1_HUMAN	FALSE	0	1
LVSYSTNGTKSALAK | TKVFSDIGAIQSLK	58.23	DSBU	LVSYSTNGT[K]SALAK	1xDSBU [K10]	386	T[K]VFSDIGAIQSLK	1xDSBU [K2]	363	SARM1_HUMAN	FALSE	0	1
LVSYSTNGTKSALAK | SALAKR	28.28	DSBU	LVSYSTNGT[K]SALAK	1xDSBU [K10]	386	SALA[K]R	1xDSBU [K5]	391	SARM1_HUMAN	FALSE	0	1
LLGEEVPRPILPSVPSWKEAEVQTWLQQIGFSK | LVSYSTNGTKSALAK	131.86	DSBU	LLGEEVPRPILPSVPSW[K]EAEVQTWLQQIGFSK	1xDSBU [K18]	413	LVSYSTNGT[K]SALAK	1xDSBU [K10]	386	SARM1_HUMAN	FALSE	0	1
LLGEEVPRPILPSVPSWKEAEVQTWLQQIGFSK | SALAKR	17.08	DSBU	LLGEEVPRPILPSVPSW[K]EAEVQTWLQQIGFSK	1xDSBU [K18]	413	SALA[K]R	1xDSBU [K5]	391	SARM1_HUMAN	FALSE	0	1
EAEVQTWLQQIGFSKYCESFR | TKVFSDIGAIQSLK	152.16	DSBU	EAEVQTWLQQIGFS[K]YCESFR	1xCarbamidomethyl [C17]; 1xDSBU [K15]	428	T[K]VFSDIGAIQSLK	1xDSBU [K2]	363	SARM1_HUMAN	FALSE	0	1
EAEVQTWLQQIGFSKYCESFR | VFSDIGAIQSLKR	158.08	DSBU	EAEVQTWLQQIGFS[K]YCESFR	1xCarbamidomethyl [C17]; 1xDSBU [K15]	428	VFSDIGAIQSL[K]R	1xDSBU [K12]	375	SARM1_HUMAN	FALSE	0	1
EAEVQTWLQQIGFSKYCESFR | LTEEELQTDLGMKSGITR	256.36	DSBU	EAEVQTWLQQIGFS[K]YCESFR	1xCarbamidomethyl [C17]; 1xDSBU [K15]	428	LTEEELQTDLGM[K]SGITR	1xOxidation [M12]; 1xDSBU [K13]	458	SARM1_HUMAN	FALSE	0	10
LTEEELQTDLGMKSGITR | ALPELQQALSALKQAGGAR	29.53	DSBU	LTEEELQTDLGM[K]SGITR	1xDSBU [K13]	458	ALPELQQALSAL[K]QAGGAR	1xDSBU [K13]	80	SARM1_HUMAN	FALSE	0	1
LTEEELQTDLGMKSGITRK | LTEEELQTDLGMKSGITR	253.62	DSBU	LTEEELQTDLGM[K]SGITRK	1xDSBU [K13]	458	LTEEELQTDLGM[K]SGITR	1xDSBU [K13]	458	SARM1_HUMAN	FALSE	0	1
ELTELKTFANYSTCDR | SALAKR	48.7	DSBU	ELTEL[K]TFANYSTCDR	1xCarbamidomethyl [C14]; 1xDSBU [K6]	474	SALA[K]R	1xDSBU [K5]	391	SARM1_HUMAN	FALSE	0	1
EMLHSPLPCTGGKPSGDTPDVFISYR | MVEKR	57.02	DSBU	EMLHSPLPCTGG[K]PSGDTPDVFISYR	1xCarbamidomethyl [C9]; 1xDSBU [K13]	556	MVE[K]R	1xDSBU [K4]	248	SARM1_HUMAN	FALSE	0	2
EMLHSPLPCTGGKPSGDTPDVFISYR | LVSYSTNGTKSALAK	157.34	DSBU	EMLHSPLPCTGG[K]PSGDTPDVFISYR	1xCarbamidomethyl [C9]; 1xDSBU [K13]	556	LVSYSTNGT[K]SALAK	1xDSBU [K10]	386	SARM1_HUMAN	FALSE	0	3
EMLHSPLPCTGGKPSGDTPDVFISYR | LEAGKFEDKLIQSVMGAR	154.15	DSBU	EMLHSPLPCTGG[K]PSGDTPDVFISYR	1xCarbamidomethyl [C9]; 1xDSBU [K13]	556	LEAG[K]FEDKLIQSVMGAR	1xDSBU [K5]	602	SARM1_HUMAN	FALSE	0	1
EMLHSPLPCTGGKPSGDTPDVFISYR | LEAGKFEDKLIQSVMGAR	168.3	DSBU	EMLHSPLPCTGG[K]PSGDTPDVFISYR	1xCarbamidomethyl [C9]; 1xDSBU [K13]	556	LEAGKFED[K]LIQSVMGAR	1xDSBU [K9]	606	SARM1_HUMAN	FALSE	0	1
EMLHSPLPCTGGKPSGDTPDVFISYR | CMQDHDCKDWVHKEIVTALSCGK	175	DSBU	EMLHSPLPCTGG[K]PSGDTPDVFISYR	1xCarbamidomethyl [C9]; 1xDSBU [K13]	556	CMQDHDCKDWVH[K]EIVTALSCGK	3xCarbamidomethyl [C1; C7; C21]; 1xDSBU [K13]	641	SARM1_HUMAN	FALSE	0	1
EMLHSPLPCTGGKPSGDTPDVFISYR | WSHEYQEATIEKIIR	58.23	DSBU	EMLHSPLPCTGG[K]PSGDTPDVFISYR	1xCarbamidomethyl [C9]; 1xDSBU [K13]	556	WSHEYQEATIE[K]IIR	1xDSBU [K12]	694	SARM1_HUMAN	FALSE	0	1
VHLQLHGFSVFIDVEKLEAGKFEDKLIQSVMGAR | MVEKR	67.85	DSBU	VHLQLHGFSVFIDVE[K]LEAGKFEDKLIQSVMGAR	1xDSBU [K16]	597	MVE[K]R	1xDSBU [K4]	248	SARM1_HUMAN	FALSE	0	7
LEAGKFEDKLIQSVMGAR | MVEKR	77.53	DSBU	LEAG[K]FEDKLIQSVMGAR	1xDSBU [K5]	602	MVE[K]R	1xDSBU [K4]	248	SARM1_HUMAN	FALSE	0	5
LEAGKFEDKLIQSVMGAR | MVEKR	127.91	DSBU	LEAGKFED[K]LIQSVMGAR	1xDSBU [K9]	606	MVE[K]R	1xDSBU [K4]	248	SARM1_HUMAN	FALSE	0	1
NFVLVLSPGALDKCMQDHDCKDWVHK | AAEWLFPLAFSKEDELLR	103.55	DSBU	NFVLVLSPGALD[K]CMQDHDCKDWVHK	2xCarbamidomethyl [C14; C20]; 1xDSBU [K13]	628	AAEWLFPLAFS[K]EDELLR	1xDSBU [K12]	261	SARM1_HUMAN	FALSE	0	1
CMQDHDCKDWVHKEIVTALSCGK | IGLGVILNLAKEREPVELAR	144.77	DSBU	CMQDHDC[K]DWVHKEIVTALSCGK	3xCarbamidomethyl [C1; C7; C21]; 1xDSBU [K8]	636	IGLGVILNLA[K]EREPVELAR	1xDSBU [K11]	173	SARM1_HUMAN	FALSE	0	1
CMQDHDCKDWVHKEIVTALSCGK | LEAGKFEDK	106.84	DSBU	CMQDHDC[K]DWVHKEIVTALSCGK	2xCarbamidomethyl [C1; C7; C21]; 1xDSBU [K8]	636	LEAG[K]FEDK	1xDSBU [K5]	602	SARM1_HUMAN	FALSE	0	5
CMQDHDCKDWVHKEIVTALSCGK | IGLGVILNLAKEREPVELAR	157.96	DSBU	CMQDHDCKDWVH[K]EIVTALSCGK	3xCarbamidomethyl [C1; C7; C21]; 1xDSBU [K13]	641	IGLGVILNLA[K]EREPVELAR	1xDSBU [K11]	173	SARM1_HUMAN	FALSE	0	2
CMQDHDCKDWVHKEIVTALSCGK | LEAGKFEDKLIQSVMGAR	68.07	DSBU	CMQDHDCKDWVH[K]EIVTALSCGK	3xCarbamidomethyl [C1; C7; C21]; 1xDSBU [K13]	641	LEAG[K]FEDKLIQSVMGAR	1xDSBU [K5]	602	SARM1_HUMAN	FALSE	0	1
CMQDHDCKDWVHKEIVTALSCGK | WSHEYQEATIEKIIR	103.74	DSBU	CMQDHDCKDWVH[K]EIVTALSCGK	3xCarbamidomethyl [C1; C7; C21]; 1xDSBU [K13]	641	WSHEYQEATIE[K]IIR	1xDSBU [K12]	694	SARM1_HUMAN	FALSE	0	1
WSHEYQEATIEKIIR | MVEKR	70.86	DSBU	WSHEYQEATIE[K]IIR	1xDSBU [K12]	694	MVE[K]R	1xDSBU [K4]	248	SARM1_HUMAN	FALSE	0	1
WSHEYQEATIEKIIR | VFSDIGAIQSLKR	6.5	DSBU	WSHEYQEATIE[K]IIR	1xDSBU [K12]	694	VFSDIGAIQSL[K]R	1xDSBU [K12]	375	SARM1_HUMAN	FALSE	0	1
WSHEYQEATIEKIIR | SALAKR	67.8	DSBU	WSHEYQEATIE[K]IIR	1xDSBU [K12]	694	SALA[K]R	1xDSBU [K5]	391	SARM1_HUMAN	FALSE	0	2
