## Supplementary Table 2 for "A Conformation-specific Nanobody Targeting the NMN-activated State of SARM1"

### Sheet: Sheet1
Crosslink Sequence	Max. XlinkX Score	Crosslinker	Sequence A	Modifications A	Accession A	Position A	Sequence B	Modifications B	Position B	Protein Descriptions	Is Decoy	Q-value	# CSMs
ALPELQQALSALKQAGGAR | MVEKR	53.68	DSBU	ALPELQQALSAL[K]QAGGAR	1xDSBU [K13]	Q6SZW1	80	MVE[K]R	1xDSBU [K4]	248	SARM1_HUMAN	FALSE	0	1
ALPELQQALSALKQAGGAR | VFSDIGAIQSLKR	73.07	DSBU	ALPELQQALSAL[K]QAGGAR	1xDSBU [K13]	Q6SZW1	80	VFSDIGAIQSL[K]R	1xDSBU [K12]	375	SARM1_HUMAN	FALSE	0	1
ALPELQQALSALKQAGGAR | LVSYSTNGTKSALAK	62.59	DSBU	ALPELQQALSAL[K]QAGGAR	1xDSBU [K13]	Q6SZW1	80	LVSYSTNGT[K]SALAK	1xDSBU [K10]	386	SARM1_HUMAN	FALSE	0	1
IGLGVILNLAKEREPVELAR | RMVEKR	210.86	DSBU	IGLGVILNLA[K]EREPVELAR	1xDSBU [K11]	Q6SZW1	173	RMVE[K]R	1xDSBU [K5]	248	SARM1_HUMAN	FALSE	0	10
IGLGVILNLAKEREPVELAR | SALAKR	32.36	DSBU	IGLGVILNLA[K]EREPVELAR	1xDSBU [K11]	Q6SZW1	173	SALA[K]R	1xDSBU [K5]	391	SARM1_HUMAN	FALSE	0	1
IGLGVILNLAKEREPVELAR | LEAGKFEDKLIQSVMGAR	56.36	DSBU	IGLGVILNLA[K]EREPVELAR	1xDSBU [K11]	Q6SZW1	173	LEAGKFED[K]LIQSVMGAR	1xDSBU [K9]	606	SARM1_HUMAN	FALSE	0	1
IGLGVILNLAKEREPVELAR | WSHEYQEATIEKIIR	143.12	DSBU	IGLGVILNLA[K]EREPVELAR	1xDSBU [K11]	Q6SZW1	173	WSHEYQEATIE[K]IIR	1xDSBU [K12]	694	SARM1_HUMAN	FALSE	0	1
SVAGILEHMFKHSEETCQR | MVEKR	60.87	DSBU	SVAGILEHMF[K]HSEETCQR	1xCarbamidomethyl [C17]; 1xDSBU [K11]	Q6SZW1	193	MVE[K]R	1xDSBU [K4]	248	SARM1_HUMAN	FALSE	0	2
SVAGILEHMFKHSEETCQR | SLQGKTK	93.15	DSBU	SVAGILEHMF[K]HSEETCQR	1xCarbamidomethyl [C17]; 1xDSBU [K11]	Q6SZW1	193	SLQG[K]TK	1xDSBU [K5]	361	SARM1_HUMAN	FALSE	0	3
SVAGILEHMFKHSEETCQR | SALAKR	64.21	DSBU	SVAGILEHMF[K]HSEETCQR	1xCarbamidomethyl [C17]; 1xDSBU [K11]	Q6SZW1	193	SALA[K]R	1xDSBU [K5]	391	SARM1_HUMAN	FALSE	0	1
MVEKR | SALAKR	107.49	DSBU	MVE[K]R	1xDSBU [K4]	Q6SZW1	248	SALA[K]R	1xDSBU [K5]	391	SARM1_HUMAN	FALSE	0	1
AAEWLFPLAFSKEDELLR | ALPELQQALSALKQAGGAR	145.72	DSBU	AAEWLFPLAFS[K]EDELLR	1xDSBU [K12]	Q6SZW1	261	ALPELQQALSAL[K]QAGGAR	1xDSBU [K13]	80	SARM1_HUMAN	FALSE	0	3
AAEWLFPLAFSKEDELLR | RMVEKR	54.58	DSBU	AAEWLFPLAFS[K]EDELLR	1xDSBU [K12]	Q6SZW1	261	RMVE[K]R	1xDSBU [K5]	248	SARM1_HUMAN	FALSE	0	1
AAEWLFPLAFSKEDELLR | LVSYSTNGTKSALAK	88.31	DSBU	AAEWLFPLAFS[K]EDELLR	1xDSBU [K12]	Q6SZW1	261	LVSYSTNGT[K]SALAK	1xDSBU [K10]	386	SARM1_HUMAN	FALSE	0	1
AAEWLFPLAFSKEDELLR | SALAKR	35.04	DSBU	AAEWLFPLAFS[K]EDELLR	1xDSBU [K12]	Q6SZW1	261	SALA[K]R	1xDSBU [K5]	391	SARM1_HUMAN	FALSE	0	1
AAEWLFPLAFSKEDELLR | WSHEYQEATIEKIIR	115.26	DSBU	AAEWLFPLAFS[K]EDELLR	1xDSBU [K12]	Q6SZW1	261	WSHEYQEATIE[K]IIR	1xDSBU [K12]	694	SARM1_HUMAN	FALSE	0	1
LHACLAVAVLATNKEVEREVER | MVEKR	14.62	DSBU	LHACLAVAVLATN[K]EVEREVER	1xCarbamidomethyl [C4]; 1xDSBU [K14]	Q6SZW1	281	MVE[K]R	1xDSBU [K4]	248	SARM1_HUMAN	FALSE	0	1
LHACLAVAVLATNKEVEREVER | LVSYSTNGTKSALAK	224.2	DSBU	LHACLAVAVLATN[K]EVEREVER	1xCarbamidomethyl [C4]; 1xDSBU [K14]	Q6SZW1	281	LVSYSTNGT[K]SALAK	1xDSBU [K10]	386	SARM1_HUMAN	FALSE	0	3
LHACLAVAVLATNKEVER | LVSYSTNGTKSALAKR	38.75	DSBU	LHACLAVAVLATN[K]EVER	1xCarbamidomethyl [C4]; 1xDSBU [K14]	Q6SZW1	281	LVSYSTNGTKSALA[K]R	1xDSBU [K15]	391	SARM1_HUMAN	FALSE	0	1
SLQGKTK | MVEKR	93.6	DSBU	SLQG[K]TK	1xDSBU [K5]	Q6SZW1	361	MVE[K]R	1xDSBU [K4]	248	SARM1_HUMAN	FALSE	0	1
SLQGKTK | SALAKR	90.99	DSBU	SLQG[K]TK	1xDSBU [K5]	Q6SZW1	361	SALA[K]R	1xDSBU [K5]	391	SARM1_HUMAN	FALSE	0	3
TKVFSDIGAIQSLKR | MVEKR	48.47	DSBU	T[K]VFSDIGAIQSLKR	1xDSBU [K2]	Q6SZW1	363	MVE[K]R	1xDSBU [K4]	248	SARM1_HUMAN	FALSE	0	1
TKVFSDIGAIQSLKR | LVSYSTNGTKSALAK	89.51	DSBU	T[K]VFSDIGAIQSLKR	1xDSBU [K2]	Q6SZW1	363	LVSYSTNGT[K]SALAK	1xDSBU [K10]	386	SARM1_HUMAN	FALSE	0	1
TKVFSDIGAIQSLKR | SALAKR	149.23	DSBU	T[K]VFSDIGAIQSLKR	1xDSBU [K2]	Q6SZW1	363	SALA[K]R	1xDSBU [K5]	391	SARM1_HUMAN	FALSE	0	6
VFSDIGAIQSLKR | SLQGKTK	60.52	DSBU	VFSDIGAIQSL[K]R	1xDSBU [K12]	Q6SZW1	375	SLQG[K]TK	1xDSBU [K5]	361	SARM1_HUMAN	FALSE	0	2
TKVFSDIGAIQSLKR | LVSYSTNGTKSALAK	100.21	DSBU	TKVFSDIGAIQSL[K]R	1xDSBU [K14]	Q6SZW1	375	LVSYSTNGT[K]SALAK	1xDSBU [K10]	386	SARM1_HUMAN	FALSE	0	1
TKVFSDIGAIQSLKR | SALAKR	85.46	DSBU	TKVFSDIGAIQSL[K]R	1xDSBU [K14]	Q6SZW1	375	SALA[K]R	1xDSBU [K5]	391	SARM1_HUMAN	FALSE	0	2
LVSYSTNGTKSALAK | MVEKR	99.8	DSBU	LVSYSTNGT[K]SALAK	1xDSBU [K10]	Q6SZW1	386	MVE[K]R	1xDSBU [K4]	248	SARM1_HUMAN	FALSE	0	1
LVSYSTNGTKSALAK | SLQGKTK	102.64	DSBU	LVSYSTNGT[K]SALAK	1xDSBU [K10]	Q6SZW1	386	SLQG[K]TK	1xDSBU [K5]	361	SARM1_HUMAN	FALSE	0	1
LVSYSTNGTKSALAK | SALAKR	27.94	DSBU	LVSYSTNGT[K]SALAK	1xDSBU [K10]	Q6SZW1	386	SALA[K]R	1xDSBU [K5]	391	SARM1_HUMAN	FALSE	0	1
LLGEEVPRPILPSVPSWKEAEVQTWLQQIGFSK | SLQGKTK	8.15	DSBU	LLGEEVPRPILPSVPSW[K]EAEVQTWLQQIGFSK	1xDSBU [K18]	Q6SZW1	413	SLQG[K]TK	1xDSBU [K5]	361	SARM1_HUMAN	FALSE	0	1
LLGEEVPRPILPSVPSWKEAEVQTWLQQIGFSK | TKVFSDIGAIQSLKR	148.38	DSBU	LLGEEVPRPILPSVPSW[K]EAEVQTWLQQIGFSK	1xDSBU [K18]	Q6SZW1	413	T[K]VFSDIGAIQSLKR	1xDSBU [K2]	363	SARM1_HUMAN	FALSE	0	1
LLGEEVPRPILPSVPSWKEAEVQTWLQQIGFSK | VFSDIGAIQSLKR	179.16	DSBU	LLGEEVPRPILPSVPSW[K]EAEVQTWLQQIGFSK	1xDSBU [K18]	Q6SZW1	413	VFSDIGAIQSL[K]R	1xDSBU [K12]	375	SARM1_HUMAN	FALSE	0	1
LLGEEVPRPILPSVPSWKEAEVQTWLQQIGFSK | LVSYSTNGTKSALAK	130.75	DSBU	LLGEEVPRPILPSVPSW[K]EAEVQTWLQQIGFSK	1xDSBU [K18]	Q6SZW1	413	LVSYSTNGT[K]SALAK	1xDSBU [K10]	386	SARM1_HUMAN	FALSE	0	2
LLGEEVPRPILPSVPSWKEAEVQTWLQQIGFSK | SALAKR	16.53	DSBU	LLGEEVPRPILPSVPSW[K]EAEVQTWLQQIGFSK	1xDSBU [K18]	Q6SZW1	413	SALA[K]R	1xDSBU [K5]	391	SARM1_HUMAN	FALSE	0	1
EAEVQTWLQQIGFSKYCESFR | TKVFSDIGAIQSLKR	180.17	DSBU	EAEVQTWLQQIGFS[K]YCESFR	1xCarbamidomethyl [C17]; 1xDSBU [K15]	Q6SZW1	428	T[K]VFSDIGAIQSLKR	1xDSBU [K2]	363	SARM1_HUMAN	FALSE	0	2
EAEVQTWLQQIGFSKYCESFR | VFSDIGAIQSLKR	158.08	DSBU	EAEVQTWLQQIGFS[K]YCESFR	1xCarbamidomethyl [C17]; 1xDSBU [K15]	Q6SZW1	428	VFSDIGAIQSL[K]R	1xDSBU [K12]	375	SARM1_HUMAN	FALSE	0	1
EAEVQTWLQQIGFSKYCESFR | LTEEELQTDLGMKSGITR	246.57	DSBU	EAEVQTWLQQIGFS[K]YCESFR	1xCarbamidomethyl [C17]; 1xDSBU [K15]	Q6SZW1	428	LTEEELQTDLGM[K]SGITR	1xOxidation [M12]; 1xDSBU [K13]	458	SARM1_HUMAN	FALSE	0	9
LTEEELQTDLGMKSGITRK | LTEEELQTDLGMKSGITR	309.08	DSBU	LTEEELQTDLGM[K]SGITRK	1xDSBU [K13]	Q6SZW1	458	LTEEELQTDLGM[K]SGITR	1xDSBU [K13]	458	SARM1_HUMAN	FALSE	0	1
EMLHSPLPCTGGKPSGDTPDVFISYRR | IGLGVILNLAKEREPVELAR	116.52	DSBU	EMLHSPLPCTGG[K]PSGDTPDVFISYRR	1xCarbamidomethyl [C9]; 1xDSBU [K13]	Q6SZW1	556	IGLGVILNLA[K]EREPVELAR	1xDSBU [K11]	173	SARM1_HUMAN	FALSE	0	4
EMLHSPLPCTGGKPSGDTPDVFISYR | MVEKR	73.98	DSBU	EMLHSPLPCTGG[K]PSGDTPDVFISYR	1xCarbamidomethyl [C9]; 1xDSBU [K13]	Q6SZW1	556	MVE[K]R	1xDSBU [K4]	248	SARM1_HUMAN	FALSE	0	2
EMLHSPLPCTGGKPSGDTPDVFISYRR | RLVSYSTNGTKSALAK	157.34	DSBU	EMLHSPLPCTGG[K]PSGDTPDVFISYRR	1xCarbamidomethyl [C9]; 1xDSBU [K13]	Q6SZW1	556	RLVSYSTNGT[K]SALAK	1xDSBU [K11]	386	SARM1_HUMAN	FALSE	0	5
EMLHSPLPCTGGKPSGDTPDVFISYR | SALAKR	9.45	DSBU	EMLHSPLPCTGG[K]PSGDTPDVFISYR	1xCarbamidomethyl [C9]; 1xDSBU [K13]	Q6SZW1	556	SALA[K]R	1xDSBU [K5]	391	SARM1_HUMAN	FALSE	0	1
EMLHSPLPCTGGKPSGDTPDVFISYRR | EMLHSPLPCTGGKPSGDTPDVFISYR	115.14	DSBU	EMLHSPLPCTGG[K]PSGDTPDVFISYRR	1xCarbamidomethyl [C9]; 1xDSBU [K13]	Q6SZW1	556	EMLHSPLPCTGG[K]PSGDTPDVFISYR	1xCarbamidomethyl [C9]; 1xDSBU [K13]	556	SARM1_HUMAN	FALSE	0	1
EMLHSPLPCTGGKPSGDTPDVFISYR | LEAGKFEDKLIQSVMGAR	75.29	DSBU	EMLHSPLPCTGG[K]PSGDTPDVFISYR	1xCarbamidomethyl [C9]; 1xDSBU [K13]	Q6SZW1	556	LEAG[K]FEDKLIQSVMGAR	1xDSBU [K5]	602	SARM1_HUMAN	FALSE	0	1
EMLHSPLPCTGGKPSGDTPDVFISYR | LEAGKFEDKLIQSVMGAR	164.96	DSBU	EMLHSPLPCTGG[K]PSGDTPDVFISYR	1xCarbamidomethyl [C9]; 1xDSBU [K13]	Q6SZW1	556	LEAGKFED[K]LIQSVMGAR	1xDSBU [K9]	606	SARM1_HUMAN	FALSE	0	2
EMLHSPLPCTGGKPSGDTPDVFISYR | WSHEYQEATIEKIIR	114.65	DSBU	EMLHSPLPCTGG[K]PSGDTPDVFISYR	1xCarbamidomethyl [C9]; 1xDSBU [K13]	Q6SZW1	556	WSHEYQEATIE[K]IIR	1xDSBU [K12]	694	SARM1_HUMAN	FALSE	0	1
VHLQLHGFSVFIDVEKLEAGKFEDKLIQSVMGAR | MVEKR	51	DSBU	VHLQLHGFSVFIDVE[K]LEAGKFEDKLIQSVMGAR	1xDSBU [K16]	Q6SZW1	597	MVE[K]R	1xDSBU [K4]	248	SARM1_HUMAN	FALSE	0	2
LEAGKFEDKLIQSVMGAR | MVEKR	77.53	DSBU	LEAG[K]FEDKLIQSVMGAR	1xDSBU [K5]	Q6SZW1	602	MVE[K]R	1xDSBU [K4]; 1xOxidation [M1]	248	SARM1_HUMAN	FALSE	0	5
VHLQLHGFSVFIDVEKLEAGKFEDKLIQSVMGAR | MVEKR	149.72	DSBU	VHLQLHGFSVFIDVEKLEAGKFED[K]LIQSVMGAR	1xDSBU [K25]	Q6SZW1	606	MVE[K]R	1xDSBU [K4]	248	SARM1_HUMAN	FALSE	0	4
LEAGKFEDKLIQSVMGAR | WSHEYQEATIEKIIR	178.94	DSBU	LEAGKFED[K]LIQSVMGAR	1xDSBU [K9]	Q6SZW1	606	WSHEYQEATIE[K]IIR	1xDSBU [K12]	694	SARM1_HUMAN	FALSE	0	1
NFVLVLSPGALDKCMQDHDCKDWVHK | AAEWLFPLAFSKEDELLR	115.33	DSBU	NFVLVLSPGALD[K]CMQDHDCKDWVHK	2xCarbamidomethyl [C14; C20]; 1xDSBU [K13]	Q6SZW1	628	AAEWLFPLAFS[K]EDELLR	1xDSBU [K12]	261	SARM1_HUMAN	FALSE	0	1
CMQDHDCKDWVHKEIVTALSCGK | IGLGVILNLAKEREPVELAR	157.96	DSBU	CMQDHDC[K]DWVHKEIVTALSCGK	3xCarbamidomethyl [C1; C7; C21]; 1xDSBU [K8]	Q6SZW1	636	IGLGVILNLA[K]EREPVELAR	1xDSBU [K11]	173	SARM1_HUMAN	FALSE	0	1
CMQDHDCKDWVHK | MVEKR	51	DSBU	CMQDHDC[K]DWVHK	2xCarbamidomethyl [C1; C7]; 1xDSBU [K8]	Q6SZW1	636	MVE[K]R	1xDSBU [K4]	248	SARM1_HUMAN	FALSE	0	2
CMQDHDCKDWVHK | LEAGKFEDK	51.62	DSBU	CMQDHDC[K]DWVHK	2xCarbamidomethyl [C1; C7]; 1xDSBU [K8]	Q6SZW1	636	LEAG[K]FEDK	1xDSBU [K5]	602	SARM1_HUMAN	FALSE	0	1
CMQDHDCKDWVHKEIVTALSCGK | WSHEYQEATIEKIIR	144.38	DSBU	CMQDHDC[K]DWVHKEIVTALSCGK	3xCarbamidomethyl [C1; C7; C21]; 1xDSBU [K8]	Q6SZW1	636	WSHEYQEATIE[K]IIR	1xDSBU [K12]	694	SARM1_HUMAN	FALSE	0	1
CMQDHDCKDWVHKEIVTALSCGK | LEAGKFEDKLIQSVMGAR	70.32	DSBU	CMQDHDCKDWVH[K]EIVTALSCGK	3xCarbamidomethyl [C1; C7; C21]; 1xDSBU [K13]	Q6SZW1	641	LEAG[K]FEDKLIQSVMGAR	1xDSBU [K5]	602	SARM1_HUMAN	FALSE	0	1
CMQDHDCKDWVHKEIVTALSCGK | WSHEYQEATIEKIIR	179.73	DSBU	CMQDHDCKDWVH[K]EIVTALSCGK	3xCarbamidomethyl [C1; C7; C21]; 1xDSBU [K13]	Q6SZW1	641	WSHEYQEATIE[K]IIR	1xDSBU [K12]	694	SARM1_HUMAN	FALSE	0	2
WSHEYQEATIEKIIR | MVEKR	70.86	DSBU	WSHEYQEATIE[K]IIR	1xDSBU [K12]	Q6SZW1	694	MVE[K]R	1xDSBU [K4]	248	SARM1_HUMAN	FALSE	0	2
WSHEYQEATIEKIIR | VFSDIGAIQSLKR	30.8	DSBU	WSHEYQEATIE[K]IIR	1xDSBU [K12]	Q6SZW1	694	VFSDIGAIQSL[K]R	1xDSBU [K12]	375	SARM1_HUMAN	FALSE	0	1
WSHEYQEATIEKIIR | LVSYSTNGTKSALAK	43.44	DSBU	WSHEYQEATIE[K]IIR	1xDSBU [K12]	Q6SZW1	694	LVSYSTNGT[K]SALAK	1xDSBU [K10]	386	SARM1_HUMAN	FALSE	0	1
WSHEYQEATIEKIIR | SALAKR	99.06	DSBU	WSHEYQEATIE[K]IIR	1xDSBU [K12]	Q6SZW1	694	SALA[K]R	1xDSBU [K5]	391	SARM1_HUMAN	FALSE	0	2
